# A sporulation-independent way of life for *Bacillus thuringiensis* in the late stages of an infection

**DOI:** 10.1101/2022.05.09.491210

**Authors:** Hasna Toukabri, Didier Lereclus, Leyla Slamti

## Abstract

The formation of endospores has been considered as the unique mode of survival and transmission of sporulating Firmicutes due to the exceptional resistance and persistence of this bacterial form. However, the persistence of non-sporulated bacteria (Spo^-^) was reported during infection in *Bacillus thuringiensis*, an entomopathogenic sporulating Gram-positive bacterium. In this study, we investigated the behavior of a bacterial population in the late stages of an infection as well as the characteristics of the Spo^-^ bacteria in the *B. thuringiensis*/*Galleria mellonella* infection model. Using fluorescent reporters coupled to flow cytometry as well as molecular markers, we demonstrated that the Spo^-^ cells constitute about half of the population two weeks post-infection (pi) and that these bacteria present vitality signs. However, a protein synthesis and a growth recovery assay indicated that they are in a metabolically slowed-down state. Interestingly, they were extremely resistant to the cadaver environment which proved deadly for *in vitro*-grown vegetative cells and, strikingly, did not support spore germination. A transcriptomic analysis of this subpopulation at 7 days pi revealed a signature profile of this state. The expression analysis of individual genes at the cell level suggests that iron homeostasis is important at all stages of the infection, whereas the oxidative stress response seems of particular importance as the survival time increases. Altogether, these data show that non-sporulated bacteria are able to survive for a prolonged period of time and indicate that they engage in a profound adaptation process that leads to their persistence in the host cadaver.
