## Supplementary material for "A sporulation-independent way of life for *Bacillus thuringiensis* in the late stages of an infection": TOUKABRI et al_TableS4

### Sheet: Feuil1
NECROTROPHISM
UP (log2FC⩾2)
DOWN (log2FC⩽2)
NON-SIGNIFICANT (p-value adj <0,01 OR -2 > Log2FC < 2)
	7 dpi vs stat		7 dpi vs expo		Stat vs expo
genes	log2FC	p-value adj	log2FC	p-value adj	log2FC	p-value adj
BTB_c11290	-2.29419	2.53854e-05	4.61204	7.0085e-18	6.90622	1.65254e-38
bacC	-1.67268	0.00556729	0.863863	0.152282	2.53654	1.16282e-05
BTB_c11310	-1.92599	0.00012747	3.15403	1.5817e-10	5.08001	2.40739e-25
BTB_c11290	-2.29419	2.53854e-05	4.61204	7.0085e-18	6.90622	1.65254e-38
BTB_c27490	1.66558	8.84717e-07	3.11663	3.38484e-15	1.45105	0.000396325
BTB_c27430	1.50147	0.0594943	8.99152	2.90909e-18	7.49006	5.13257e-13
BTB_c22030	7.85228	6.52994e-130	12.3916	3.91259e-134	4.5393	9.34476e-19
BTB_c27420	3.11008	4.69762e-28	6.72859	2.85867e-94	3.61851	8.5601e-28
BTB_c35850	1.47604	0.0102211	5.06638	1.88041e-14	3.59034	7.90448e-08
oppB3	-3.18553	7.76045e-07	0.508502	0.46088	3.69403	4.89292e-09
oppC3	-2.8933	2.5914e-05	0.927109	0.189739	3.82041	1.13422e-08
oppD2	-2.49031	0.000255429	1.33185	0.0507773	3.82216	6.05948e-09
oppF3	-2.32871	0.000842967	1.41946	0.0406951	3.74817	2.33696e-08
BTB_c25320	-3.96348	1.37248e-10	4.2063	3.4675e-09	8.16978	1.3259e-31
lgrC	-4.53143	4.11061e-10	4.61668	1.50819e-09	9.14811	6.07348e-34
lgrC	-4.53143	4.11061e-10	4.61668	1.50819e-09	9.14811	6.07348e-34
lgrD2	-3.70599	1.93049e-07	4.53411	1.90101e-10	8.24009	1.24966e-31
bacA1	-2.59125	3.90317e-07	3.19831	1.78581e-10	5.78956	1.85211e-31
bacA1	-2.59125	3.90317e-07	3.19831	1.78581e-10	5.78956	1.85211e-31
bacA1	-2.59125	3.90317e-07	3.19831	1.78581e-10	5.78956	1.85211e-31
nprA	0.692216	0.566313	6.9231	1.82589e-11	6.23089	1.70015e-09
BTB_c22270	0.54593	0.590095	5.4209	1.0363e-09	4.87497	4.55228e-08
ina3	-1.23317	0.203009	7.00275	1.64848e-15	8.23592	6.45225e-21
nprB	-2.66178	0.00236041	6.61369	4.49909e-15	9.27548	2.26409e-28
BTB_c22040	0.744036	0.332592	4.6343	2.99247e-11	3.89027	2.83761e-08
BTB_c28580	-0.277766	0.559389	2.29025	3.35159e-07	2.56802	6.1872e-09
chiA	1.29464	0.065551	5.53699	1.32203e-15	4.24235	1.20956e-09
BTB_c27890	2.57541	0.00307064	7.64411	7.6528e-20	5.0687	2.18143e-09
chiD	2.63794	0.0094509	11.3361	7.31548e-14	8.69813	1.23039e-08
gbpA2	1.93544	2.43923e-14	4.79524	3.03345e-76	2.8598	1.0085e-27
BTB_c35970	-4.53838	1.84878e-38	1.04906	0.00567217	5.58744	1.5832e-55
asnO2	4.23534	2.24183e-52	8.44846	1.18397e-127	4.21312	3.14696e-32
BTB_c19020	-1.98521	3.49353e-06	1.77591	2.91004e-05	3.76112	1.89596e-19
isp	1.96789	0.00337112	5.33069	7.71292e-17	3.3628	2.06567e-07
BTB_c10330	4.31824	8.03792e-13	9.28211	2.0447e-37	4.96386	1.69309e-11
yukJ	1.31823	0.0387816	7.10065	1.9993e-29	5.78241	7.25582e-20
BTB_c12940	-1.1093	0.0198003	2.69221	6.11668e-05	3.80152	2.83507e-09
BTB_c12950	-1.63953	1.60089e-07	0.823133	0.0284248	2.46267	1.10744e-13
BTB_c28890	2.92099	0.00768666	7.29054	2.35409e-11	4.36956	8.50766e-05
BTB_c55610	-2.35135	4.06728e-05	2.18868	0.000135383	4.54004	6.17798e-16
nprR	-1.58574	1.57323e-06	4.63829	2.48061e-46	6.22403	1.72294e-82
nprX	-0.267266	0.620607	5.7222	3.96794e-31	5.98947	6.09788e-34
