## Supplementary material for "A sporulation-independent way of life for *Bacillus thuringiensis* in the late stages of an infection": TOUKABRI et al_TableS5

### Sheet: Feuil1
SPORULATION
UP (log2FC⩾2)
DOWN (log2FC⩽2)
NON-SIGNIFICANT (p-value adj <0,01 OR -2 > Log2FC < 2)
	7 dpi vs stat		7 dpi vs expo		Stat vs expo
genes	log2FC	p-value adj	log2FC	p-value adj	log2FC	p-value adj
sspK	12.9437	1.82752e-80	9.16527	6.49612e-51	-3.77846	9.0815e-08
BTB_c36990	11.5992	3.28603e-32	8.49718	1.5265e-30	-3.10201	0.00431489
sspI	8.1781	1.37159e-12	4.01298	3.22931e-12	-4.16512	0.000650487
BTB_c05200	7.43867	9.79387e-39	7.4056	1.67288e-38	-0.033068	0.967792
BTB_c36960	5.96138	2.85729e-21	5.54391	9.53279e-17	-0.417468	0.625665
BTB_c36880	4.14992	3.945e-15	6.56285	3.74821e-31	2.41293	3.65137e-05
BTB_c40330	2.18652	0.0133884	5.37799	2.16736e-09	3.19146	0.000517213
sigE	1.7301	0.0540265	-2.59881	0.00212242	-4.32892	2.20164e-07
kbaA	1.63789	2.21015e-10	5.14881	1.21159e-78	3.51092	5.35257e-37
whiA	1.38951	0.000132674	1.63597	3.70454e-06	0.246459	0.540806
sigK	1.03917	0.0101748	-0.73627	0.0586331	-1.77544	2.19516e-06
spoIVA	0.498243	0.141649	1.15433	0.000305744	0.656084	0.0468419
sigF2	0.429344	0.68143	6.35881	4.12732e-13	5.92946	1.56657e-11
sspH1	0.341533	0.607353	0.257435	0.701527	-0.0840985	0.909432
spoIID	0.259561	0.613974	-2.08427	5.4004e-07	-2.34383	8.04705e-10
spoIIAB	0.247115	0.811548	6.08532	1.34191e-12	5.8382	1.14454e-11
sspH2	-0.0268163	0.965183	1.66957	0.000863036	1.69639	0.000645566
spoIIAA	-0.126231	0.906316	5.77754	2.45045e-11	5.90377	9.17527e-12
spoVG	-0.326433	0.593754	2.70459	1.8807e-07	3.03102	5.05069e-09
spo0A	-0.90228	0.0084173	1.11954	0.000675434	2.02182	4.50362e-10
rsbV	5.24475	8.02576e-24	4.65028	9.75554e-19	-0.59447	0.327405
spoIIE	4.1917	1.44415e-05	4.57022	1.38405e-06	0.378519	0.737119
BTB_502p07350	4.17337	0	4.25369	0	0.0803198	0
spoIIIAC	3.81159	0.00843237	2.80741	0.048896	-1.00418	0.605899
cwlC	3.55308	2.76662e-09	4.09242	6.84164e-09	0.539345	0.527626
spoIIIAA	2.96784	1.37723e-05	2.4889	0.000835212	-0.478934	0.618033
spoVR	2.93391	2.82819e-07	0.328771	0.558524	-2.60514	4.65811e-06
spoVB	2.48969	0.0220157	0.594157	0.558527	-1.89553	0.0917301
kinE3	1.89824	0.00286642	3.52278	1.24749e-08	1.62455	0.0114045
spoIIIAF	1.67773	0.000770801	1.19786	0.0215524	-0.479868	0.408842
spoIIP2	1.53464	0.0669795	1.84953	0.0356463	0.314897	0.759859
spoVAEB2	1.48981	0.282314	-0.41831	0.75151	-1.90812	0.137267
ylbJ	1.46728	0.00954448	2.59904	0.000221711	1.13176	0.13296
spoIIIAB	1.44677	0.108576	3.82551	0.00645633	2.37873	0.107505
paiB	1.36275	0.000734654	3.71701	3.10579e-13	2.35426	5.53805e-06
yaaT	1.35057	0.00457501	0.789485	0.095074	-0.56109	0.257522
BTB_c45930	1.15094	0.236587	2.02989	0.0266779	0.878952	0.373363
spoVAD2	1.14592	0.226559	-0.270524	0.773883	-1.41645	0.109615
spoIIIAH	1.10194	0.00217196	1.26917	0.000632535	0.167224	0.698979
yabG	1.09531	0.0125859	-0.624856	0.142355	-1.72016	2.4747e-05
BTB_c22060	1.08288	0.220889	7.9828	2.11432e-21	6.89991	2.93451e-16
spoIIIAD	1.04835	0.3278	1.0477	0.357237	-0.000652156	1
spoIIIAE	1.03626	0.084725	1.05388	0.0935026	0.0176179	0.984207
spoVID	0.975807	0.168771	-1.04899	0.0955758	-2.0248	0.0007795
ytrH	0.88653	0.481617	0.802985	0.543093	-0.0835445	0.958288
kinE2	0.877974	0.0018675	4.21509	3.86749e-53	3.33711	1.13452e-33
spoIIM	0.752858	0.00526252	1.22351	3.43325e-06	0.470655	0.0897521
spoIV	0.689259	0.121459	1.48119	0.000897767	0.79193	0.0859298
spoIIIAG	0.611661	0.263586	0.482153	0.384515	-0.129508	0.831909
spoVAB	0.486513	0.782187	2.11727	0.263458	1.63076	0.39457
spo0F	0.40961	0.480591	0.906004	0.0823519	0.496394	0.371717
spo0M	0.386265	0.452438	-1.04036	0.0228892	-1.42662	0.00161139
ytrI	0.367032	0.790998	1.28283	0.345924	0.915797	0.514067
spoVAA	0.287468	0.834904	-0.0192845	0.99019	-0.306752	0.818929
spo0J	0.276414	0.23916	1.66693	2.03628e-15	1.39052	4.23277e-11
ydcC	0.237946	0.430529	-0.146124	0.616878	-0.38407	0.171635
soj	0.202478	0.284016	1.64839	1.77009e-22	1.44591	1.21339e-17
spoVK	0.140335	0.76089	0.337691	0.429057	0.197356	0.659738
spoIIR	0.127215	0.910913	2.64012	0.0064081	2.5129	0.0100552
spoIVFB	0.108632	0.806588	-1.17564	0.00125766	-1.28427	0.000243264
spoVAEB1	0.0188122	0.989382	-0.546487	0.656757	-0.565299	0.625293
kinB1	-0.152989	0.582802	0.594829	0.0159795	0.747819	0.00215521
spoVAF	-0.168523	0.658288	0.229899	0.545659	0.398421	0.259213
spoIIP1	-0.199483	0.779616	2.33343	0.000107443	2.53292	2.54864e-05
BTB_502p00420	-0.220778	0	-4.83069	0	-4.60992	0
spoVAC2	-0.325591	0.884608	-3.76586	0.022692	-3.44027	0.0143042
spoVE	-0.519555	0.242856	-1.78473	8.26185e-06	-1.26517	0.00184995
ypeB	-0.559711	0.326499	-0.337671	0.573039	0.22204	0.6958
yunB	-0.585967	0.255893	-0.393253	0.469864	0.192714	0.708363
kinB2	-0.641828	0.301634	3.28597	4.19927e-09	3.9278	1.78251e-12
kinE1	-0.914923	0.0369306	-0.476579	0.281118	0.438344	0.329202
spoVAD1	-0.922508	0.245982	-0.657154	0.425991	0.265354	0.734709
BTB_c16660	-0.945092	0.278291	-3.35022	1.01901e-05	-2.40512	0.000154051
spoVAC1	-1.02805	0.388619	0.2021	0.888072	1.23015	0.292345
BTB_c45790	-1.03736	0.00075994	-3.83711	6.53268e-40	-2.79975	2.6021e-22
spoVT	-1.12175	2.67042e-05	-0.904678	0.000603594	0.217077	0.454694
spoVAEA	-1.15671	0.28385	-0.445673	0.707517	0.711038	0.483422
spoVD	-1.19725	3.036e-08	-1.87141	6.51616e-19	-0.674157	0.00170408
kinC1	-1.42853	9.29349e-11	-3.43234	3.69229e-59	-2.00381	3.9283e-28
BTB_502p04060	-1.4555	0.00192029	-2.67716	2.20931e-09	-1.22166	0.00659454
spoVS	-1.53304	0.0800463	1.12235	0.188789	2.65538	0.00131497
kinE4	-1.63363	0.00100721	-0.147429	0.786024	1.4862	0.00232501
kinE5	-1.70992	4.03399e-06	-1.94844	7.83915e-08	-0.23852	0.560631
spoIIID	-1.75202	7.36679e-07	-3.09277	1.41674e-19	-1.34075	6.03106e-06
spoIVFA	-1.9188	6.46456e-05	-2.68542	8.88142e-09	-0.766612	0.0755397
spoIIQ	-1.93694	0.011381	1.96489	0.00985253	3.90184	1.38699e-07
kinD	-2.38721	1.80164e-11	-3.73021	5.72906e-27	-1.343	2.90706e-05
kinE6	-2.50607	4.15919e-21	-4.97635	2.89721e-82	-2.47028	1.01313e-26
BTB_c13780	-2.79197	7.3806e-07	0.932556	0.114173	3.72453	2.099e-11
kinC2	-2.86698	1.02348e-11	-4.72859	7.97121e-31	-1.86161	7.40569e-09
BTB_c12000	-5.27047	2.34399e-11	-2.81235	0.000401683	2.45812	0.00144686
sigF1	-6.65763	3.76188e-22	-2.19735	0.0027253	4.46028	6.20286e-16
sasP2	10.628	5.27358e-39	7.10754	6.85058e-24	-3.5205	3.75882e-05
BTB_c37000	9.85784	2.97831e-44	7.27174	3.30872e-28	-2.5861	0.000586239
sasP1	7.00924	2.08825e-22	2.46402	0.000439997	-4.54523	3.06905e-10
BTB_c20540	6.88641	1.71483e-30	4.33397	1.28887e-14	-2.55244	5.35156e-05
BTB_c24530	5.12672	9.18102e-16	5.66328	4.57705e-15	0.536552	0.540326
splG	3.63259	2.77693e-08	2.85698	1.79378e-05	-0.775605	0.327542
BTB_c15970	3.08228	0.000418335	2.31342	0.00720563	-0.768859	0.416418
BTB_c12740	2.95281	8.39486e-06	-0.138674	0.83967	-3.09148	1.8008e-06
BTB_c21000	2.88073	0.00452865	3.33132	0.000827706	0.450593	0.700243
yheD	2.81147	2.6128e-07	2.62206	9.33859e-06	-0.189402	0.802485
yheC	2.62979	0.0137935	1.15915	0.269595	-1.47064	0.196783
BTB_c12710	2.3006	0.0130424	0.843034	0.371029	-1.45756	0.119872
BTB_c04050	2.16406	0.00769624	2.32187	0.0052209	0.157806	0.879929
exsA	2.03734	0.000183601	0.076686	0.895472	-1.96066	0.000248441
sasP3	1.72968	0.000793987	-0.241276	0.661705	-1.97096	8.56422e-05
BTB_c04060	1.67966	0.00360485	1.88354	0.0016142	0.203877	0.77452
cotE	1.40662	0.0144268	-0.177645	0.770262	-1.58426	0.00437595
ysxE	0.861446	0.0171102	-0.764069	0.0257907	-1.62552	6.94146e-07
rsfA1	0.76141	0.0521654	1.2247	0.00107115	0.46329	0.24876
BTB_c13550	0.424676	0.46995	2.05925	8.75391e-05	1.63457	0.00210235
spmB	0.305221	0.678706	1.33542	0.0568432	1.0302	0.146249
BTB_c21100	0.298553	0.593233	1.67725	0.00608661	1.3787	0.0217994
cotH	0.163955	0.681864	1.79992	1.37028e-06	1.63597	8.73915e-06
ytfJ2	0.040235	0.965183	2.99981	0.00400247	2.95957	0.00400734
spmA	-0.348575	0.613369	1.16941	0.0957464	1.51798	0.0229877
ytfJ1	-0.680887	0.517014	0.403563	0.74121	1.08445	0.298644
spsK	-0.829205	0.00289349	-0.103339	0.752247	0.725866	0.00711043
yabQ	-0.837219	0.00460142	-1.20276	2.2192e-05	-0.365536	0.227699
yabP	-1.17412	0.000206805	-0.921296	0.00328308	0.252826	0.456314
spsI	-1.29273	0.132142	0.741751	0.424734	2.03448	0.0162383
sleB	-1.7627	0.198536	-2.84189	0.0253985	-1.07919	0.196748
rsfA2	-2.70769	0.00177921	1.10055	0.211388	3.80824	5.32399e-06
yutH	-2.78785	2.05218e-16	-1.29742	0.000267192	1.49043	2.00962e-06
