## Supplementary material for "A sporulation-independent way of life for *Bacillus thuringiensis* in the late stages of an infection": TOUKABRI et al_TableS6

### Sheet: Feuil1
GERMINATION
UP (log2FC⩾2)
DOWN (log2FC⩽2)
NON-SIGNIFICANT (p-value adj <0,01 OR -2 > Log2FC < 2)
	7 dpi vs stat		7 dpi vs expo		Stat vs expo
genes	log2FC	p-value adj	log2FC	p-value adj	log2FC	p-value adj
BTB_c35830	4.34028	2.47254e-15	4.6296	5.94716e-15	0.289319	0.694774
BTB_c35820	4.3055	1.68293e-29	4.75815	2.22283e-29	0.452648	0.361846
yaaH	4.03014	6.44892e-11	1.75141	0.00182038	-2.27873	0.000487174
gerPF2	2.8263	0.00126653	5.57536	2.9242e-07	2.74905	0.0157636
gerE	2.5371	1.58386e-05	3.32178	1.22552e-08	0.784673	0.217702
BTB_c35840	2.53076	9.26774e-11	2.99271	1.51602e-13	0.461955	0.311279
gerM	1.55899	0.00529526	0.273471	0.640824	-1.28552	0.0213762
gerHC	1.05799	0.00892338	0.742767	0.0764219	-0.315221	0.486765
gerIA2	1.01907	0.388768	1.79969	0.156563	0.780613	0.572493
gerPF1	1.01433	0.0174457	2.88603	1.04472e-09	1.8717	9.45126e-05
BTB_c08530	0.966936	0.278092	0.114375	0.901533	-0.85256	0.332663
BTB_c08520	0.915664	0.36755	0.580064	0.57797	-0.335601	0.76294
BTB_c32290	0.775971	0.238398	0.620958	0.373843	-0.155013	0.840173
BTB_c32270	0.770917	0.0237818	0.748831	0.0347859	-0.0220861	0.9616
gerPD	0.741149	0.264769	2.63227	0.000264319	1.89112	0.00979324
cwlD	0.706076	0.105626	-1.05551	0.00772992	-1.76159	2.90843e-06
yndE2	0.701079	0.00686364	0.873262	0.00127729	0.172183	0.567332
gerIA3	0.660219	0.204666	0.517669	0.342778	-0.142549	0.810375
gerD	0.552851	0.336154	2.58838	1.54966e-05	2.03553	0.00071085
gerIA1	0.516247	0.489812	-0.439385	0.537072	-0.955632	0.148994
gerSB	0.506324	0.465873	1.72845	0.0116173	1.22212	0.0797817
BTB_c32260	0.477383	0.140233	0.727836	0.0228579	0.250453	0.465424
gerKA3	0.291369	0.698529	1.39407	0.0466921	1.1027	0.120523
gerSC2	0.0985049	0.904297	2.12337	0.0206196	2.02486	0.0236484
gerPE	0.0809486	0.872594	2.62125	2.1028e-08	2.5403	3.99477e-08
gerPC	-0.0554042	0.861128	1.91855	2.52437e-10	1.97396	2.11632e-11
BTB_c08510	-0.0945542	0.886459	-1.22131	0.0241706	-1.12675	0.0313549
gerHB	-0.170119	0.845242	0.1189	0.889575	0.289019	0.731629
gerSC1	-0.191089	0.811741	2.50305	0.0207499	2.69414	0.0099365
gerKA2	-0.192139	0.78505	0.420129	0.55023	0.612269	0.353395
gpr	-0.215322	0.617946	0.0170713	0.970756	0.232393	0.579516
BTB_c06480	-0.362408	0.622719	-0.647093	0.353705	-0.284685	0.676561
gerKC	-0.568755	0.162056	-0.66882	0.100899	-0.100065	0.80811
BTB_c07800	-0.687206	0.434114	0.104812	0.909816	0.792018	0.348918
gerKA1	-0.703775	0.276197	0.150675	0.836746	0.85445	0.171953
yndE1	-0.808655	0.0635094	0.780897	0.124068	1.58955	0.000414217
BTB_c49600	-0.817846	0.0427207	2.03663	3.46435e-06	2.85448	1.61204e-11
yndF2	-1.09096	0.00396177	0.947468	0.0471158	2.03843	9.59312e-07
gerPA	-1.5734	0.00572535	0.156938	0.822135	1.73034	0.00196893
gerLB	-2.1756	0.000329471	-0.602298	0.401896	1.5733	0.00315251
yndF1	-2.72457	0.00199663	-2.27157	0.0101869	0.452998	0.581442
ykvI	3.78976	2.07316e-05	6.35618	4.63944e-06	2.56642	0.102031
spoVAF	-0.168523	0.658288	0.229899	0.545659	0.398421	0.259213
ypeB	-0.559711	0.326499	-0.337671	0.573039	0.22204	0.6958
sleB	-1.7627	0.198536	-2.84189	0.0253985	-1.07919	0.196748
yndD	-2.0336	0.000350344	-0.117892	0.868569	1.91571	0.000438754
